# Pan-cancer computational histopathology reveals mutations, tumor composition and prognosis

**DOI:** 10.1101/813543

**Authors:** Yu Fu, Alexander W Jung, Ramon Viñas Torne, Santiago Gonzalez, Harald Vöhringer, Artem Shmatko, Lucy Yates, Mercedes Jimenez-Linan, Luiza Moore, Moritz Gerstung

## Abstract

The diagnosis of cancer is typically based on histopathological assessment of tissue sections, and supplemented by genetic and other molecular tests^1–6^. Modern computer vision algorithms have high diagnostic accuracy and potential to augment histopathology workflows^7–9^. Here we use deep transfer learning to quantify histopathological patterns across 17,396 hematoxylin and eosin (H&E) stained histopathology slide images from 28 cancer types and correlate these with matched genomic, transcriptomic and survival data. This approach accurately classifies cancer types and provides spatially resolved tumor and normal distinction. Automatically learned computational histopathological features correlate with a large range of recurrent genetic aberrations pan-cancer. This includes whole genome duplications, which display universal features across cancer types, individual chromosomal aneuploidies, focal amplifications and deletions as well as driver gene mutations. There are wide-spread associations between bulk gene expression levels and histopathology, which reflect tumour composition and enables localising transcriptomically defined tumour infiltrating lymphocytes. Computational histopathology augments prognosis based on histopathological subtyping and grading and highlights prognostically relevant areas such as necrosis or lymphocytic aggregates. These findings demonstrate the large potential of computer vision to characterise the molecular basis of tumour histopathology and lay out a rationale for integrating molecular and histopathological data to augment diagnostic and prognostic workflows.
