## Supplementary Tables 1-4 for "Pan-cancer computational histopathology reveals mutations, tumor composition and prognosis": Supplementary_Table_1.xlsx

### Sheet: CancerTypeAbbreviation
Study.Name	TCGA.Abbreviation	Abbreviation.in.this.paper
Adrenocortical carcinoma	ACC	AdrenalCa
Bladder Urothelial Carcinoma	BLCA	BladderCa
Breast invasive carcinoma	BRCA	BreastCa
Cervical squamous cell carcinoma and endocervical adenocarcinoma	CESC	CervicalSC
Colon adenocarcinoma	COAD	ColonAd
Esophageal carcinoma	ESCA	EsophagealCa
Glioblastoma multiforme	GBM	Glioblastoma
Head and Neck squamous cell carcinoma	HNSC	Head&NeckSC
Kidney Chromophobe	KICH	KidneyChromo
Kidney renal clear cell carcinoma	KIRC	KidneyClearCell
Kidney renal papillary cell carcinoma	KIRP	KidneyPapillary
Brain Lower Grade Glioma	LGG	LGGlioma
Liver hepatocellular carcinoma	LIHC	LiverHepato
Lung adenocarcinoma	LUAD	LungAd
Lung squamous cell carcinoma	LUSC	LungSC
Mesothelioma	MESO	Mesothelioma
Ovarian serous cystadenocarcinoma	OV	Ovarian
Pheochromocytoma and Paraganglioma	PCPG	Adrenal
Prostate adenocarcinoma	PRAD	ProstateAd
Rectum adenocarcinoma	READ	RectumAd
Sarcoma	SARC	Sarcoma
Skin Cutaneous Melanoma	SKCM	SkinMelano
Stomach adenocarcinoma	STAD	StomachAd
Testicular Germ Cell Tumors	TGCT	Testis
Thyroid carcinoma	THCA	ThyroidCa
Thymoma	THYM	Thymoma
Uterine Corpus Endometrial Carcinoma	UCEC	Uterine
Uveal Melanoma	UVM	UvealMelano

### Sheet: TissueClassification
	AUC_low_42	AUC_42	AUC_high_42	AUC_low_NT	AUC_NT	AUC_high_NT
BreastCa_t	0.974711	0.975336	0.975962	0.996475	0.996806	0.997138
BreastCa_n	0.998622	0.998795	0.998968	0.996475	0.996806	0.997138
ColonAd_t	0.910238	0.912399	0.91456	0.99036	0.991588	0.992816
ColonAd_n	0.990428	0.991133	0.991838	0.99036	0.991588	0.992816
EsophagealCa_t	0.962144	0.964906	0.967668	0.998869	0.999359	0.999848
EsophagealCa_n	0.995873	0.99746	0.999046	0.998869	0.999359	0.999848
Head&NeckSC_t	0.973705	0.975161	0.976617	0.955464	0.963311	0.971157
Head&NeckSC_n	0.963432	0.971615	0.979799	0.955464	0.963311	0.971157
KidneyChromo_t	0.993303	0.994238	0.995173	0.995783	0.996336	0.99689
KidneyChromo_n	0.999885	0.99991	0.999935	0.995783	0.996336	0.99689
KidneyClearCell_t	0.992489	0.992846	0.993202	0.996512	0.996755	0.996999
KidneyClearCell_n	0.999125	0.999186	0.999247	0.996512	0.996755	0.996999
KidneyPapillary_t	0.969767	0.971725	0.973683	0.989684	0.991236	0.992788
KidneyPapillary_n	0.989972	0.992119	0.994266	0.989684	0.991236	0.992788
LiverHepato_t	0.986577	0.987363	0.988149	0.996335	0.997352	0.998369
LiverHepato_n	0.9979	0.998865	0.99983	0.996335	0.997352	0.998369
LungAd_t	0.952394	0.953223	0.954052	0.976091	0.977164	0.978236
LungAd_n	0.984951	0.985778	0.986605	0.976091	0.977164	0.978236
LungSC_t	0.926601	0.928179	0.929757	0.990923	0.991667	0.99241
LungSC_n	0.990712	0.991126	0.991539	0.990923	0.991667	0.99241
Ovarian_t	0.994713	0.994842	0.99497	0.99052	0.991466	0.992412
Ovarian_n	0.994388	0.995231	0.996074	0.99052	0.991466	0.992412
ProstateAd_t	0.975513	0.977753	0.979993	0.967372	0.970267	0.973161
ProstateAd_n	0.995427	0.995938	0.99645	0.967372	0.970267	0.973161
StomachAd_t	0.965991	0.966593	0.967194	0.992582	0.99298	0.993378
StomachAd_n	0.995289	0.995478	0.995668	0.992582	0.99298	0.993378
ThyroidCa_t	0.98764	0.988372	0.989105	0.998317	0.998756	0.999194
ThyroidCa_n	0.998204	0.998866	0.999529	0.998317	0.998756	0.999194
AdrenalCa_t	0.979244	0.980972	0.982699	NA	NA	NA
BladderCa_t	0.945366	0.947364	0.949362	NA	NA	NA
CervicalSC_t	0.954254	0.956666	0.959078	NA	NA	NA
Glioblastoma_t	0.994933	0.995112	0.995291	NA	NA	NA
LGGlioma_t	0.990977	0.991482	0.991987	NA	NA	NA
Mesothelioma_t	0.919334	0.925046	0.930757	NA	NA	NA
Adrenal_t	0.987464	0.988919	0.990374	NA	NA	NA
RectumAd_t	0.965685	0.968778	0.971871	NA	NA	NA
Sarcoma_t	0.982795	0.984295	0.985794	NA	NA	NA
SkinMelano_t	0.967204	0.967706	0.968208	NA	NA	NA
Testis_t	0.990444	0.991627	0.992811	NA	NA	NA
Thymoma_t	0.994527	0.995285	0.996043	NA	NA	NA
Uterine_t	0.987792	0.988202	0.988612	NA	NA	NA
UvealMelano_t	0.996382	0.996682	0.996981	NA	NA	NA

### Sheet: HistoSubtypeClassification
	auc_low_train	auc_train	auc_high_train	auc_low_valid	auc_valid	auc_high_valid
LungAd	95.7067	95.7526	95.7985	91.3874	91.5236	91.6598
LungSC	95.3673	95.4214	95.4756	90.5823	90.7525	90.9228
LungNormal	98.9552	98.9738	98.9923	98.447	98.4948	98.5425
KidneyChromo	99.9175	99.9207	99.924	98.8525	98.9092	98.9659
KidneyPapillary	99.7079	99.7186	99.7294	98.7564	98.826	98.8957
KidneyClearCell	99.7917	99.7952	99.7987	99.448	99.4712	99.4945
KidneyNormal	99.837	99.84	99.8429	99.4886	99.5097	99.5308
