## Supplementary Tables 1-4 for "Pan-cancer computational histopathology reveals mutations, tumor composition and prognosis": Supplementary_Table_3.xlsx

### Sheet: Concordance_OS
cancer	Histology	Image	Clinical	Clinical + Image	Clinical + Gene Expression	All
BladderCa	0.5157 +/- 0.01	0.6088 +/- 0.05	0.6546 +/- 0.04	0.655 +/- 0.04	0.6734 +/- 0.04	0.6731 +/- 0.04
BreastCa	0.4954 +/- 0.05	0.6083 +/- 0.05	0.7 +/- 0.06	0.6999 +/- 0.06	0.7074 +/- 0.05	0.7074 +/- 0.05
CervicalSC	0.5029 +/- 0.07	0.5499 +/- 0.07	0.6056 +/- 0.08	0.6055 +/- 0.08	0.672 +/- 0.07	0.6701 +/- 0.07
ColonAd	0.5217 +/- 0.05	0.5992 +/- 0.09	0.7191 +/- 0.06	0.719 +/- 0.06	0.6964 +/- 0.07	0.7014 +/- 0.07
EsophagealCa	0.4693 +/- 0.09	0.5075 +/- 0.08	0.5965 +/- 0.09	0.5965 +/- 0.09	0.5753 +/- 0.08	0.5752 +/- 0.08
Glioblastoma	0.5166 +/- 0.02	0.5298 +/- 0.03	0.6523 +/- 0.03	0.6573 +/- 0.03	0.655 +/- 0.03	0.6587 +/- 0.03
Head&NeckSC	0.5409 +/- 0.04	0.5858 +/- 0.04	0.563 +/- 0.05	0.5669 +/- 0.05	0.6108 +/- 0.04	0.6109 +/- 0.04
KidneyPapillary	nan +/- nan	0.6703 +/- 0.11	0.7997 +/- 0.11	0.7997 +/- 0.11	0.7884 +/- 0.11	0.7884 +/- 0.11
KidneyClearCell	0.6675 +/- 0.05	0.6458 +/- 0.04	0.7522 +/- 0.04	0.7525 +/- 0.04	0.7691 +/- 0.04	0.7686 +/- 0.04
LGGlioma	0.6837 +/- 0.06	0.6641 +/- 0.07	0.7933 +/- 0.04	0.7931 +/- 0.04	0.8409 +/- 0.04	0.8407 +/- 0.04
LiverHepato	0.4545 +/- 0.05	0.5978 +/- 0.06	0.5873 +/- 0.05	0.594 +/- 0.05	0.6294 +/- 0.06	0.6385 +/- 0.06
LungAd	0.5452 +/- 0.04	0.5097 +/- 0.05	0.6581 +/- 0.05	0.6579 +/- 0.05	0.6815 +/- 0.05	0.6807 +/- 0.05
LungSC	0.4994 +/- 0.02	0.5061 +/- 0.05	0.5561 +/- 0.05	0.5641 +/- 0.05	0.5412 +/- 0.05	0.5399 +/- 0.05
Ovarian	0.521 +/- 0.02	0.5724 +/- 0.03	0.6161 +/- 0.03	0.6176 +/- 0.03	0.6115 +/- 0.03	0.61 +/- 0.03
Sarcoma	0.4579 +/- 0.06	0.5678 +/- 0.06	0.532 +/- 0.06	0.533 +/- 0.06	0.6344 +/- 0.06	0.6308 +/- 0.06
SkinMelano	nan +/- nan	0.599 +/- 0.04	0.6449 +/- 0.05	0.6486 +/- 0.05	0.6852 +/- 0.04	0.6814 +/- 0.04
StomachAd	0.5224 +/- 0.05	0.602 +/- 0.04	0.627 +/- 0.05	0.6271 +/- 0.05	0.5987 +/- 0.06	0.5983 +/- 0.06
Uterine	0.6685 +/- 0.05	0.671 +/- 0.06	0.7389 +/- 0.06	0.7385 +/- 0.06	0.7197 +/- 0.06	0.7206 +/- 0.06

### Sheet: Metrics_survival_models
	Sample Size	Events	Age	Sex	Histology	Cancer Stage	Cancer Grade	Gene Expression
BladderCa	404	178	1	1	1	4	2	30
BreastCa	1084	147	1	1	8	12	0	30
CervicalSC	293	70	1	0	6	17	5	30
ColonAd	441	94	1	1	2	13	0	30
EsophagealCa	163	65	1	1	2	12	4	30
Glioblastoma	595	490	1	1	3	0	0	30
Head&NeckSC	509	220	1	1	3	6	5	30
KidneyPapillary	257	38	1	1	1	4	0	30
KidneyClearCell	529	175	1	1	1	4	5	30
LGGlioma	513	125	1	1	3	0	2	30
LiverHepato	350	116	1	1	3	9	4	30
LungAd	495	179	1	1	12	9	0	30
LungSC	488	213	1	1	4	10	0	30
Ovarian	570	340	1	0	1	10	6	30
Sarcoma	261	99	1	1	11	0	0	30
SkinMelano	419	195	1	1	0	14	0	30
StomachAd	404	158	1	1	7	11	4	30
Uterine	545	91	1	0	3	16	4	30

### Sheet: Tests
Test:	BLCA	BRCA	CESC	COAD	ESCA	GBM	HNSC	KIRP	KIRC	LGG	LIHC	LUAD	LUSC	OV	SARC	SKCM	STAD	UCEC
Image > 0.5	3.39e-28	2.89e-26	9.38e-08	3.02e-17	1	1.24e-11	1.68e-27	1.8e-15	7.1e-29	7.1e-29	1.03e-22	0.922003	1	4.64e-27	2.14e-15	4.64e-27	2.06e-28	7.1e-29
Image > Histology	2.18e-16	2.28e-15	0.000389	6.9e-09	0.0309975	0.0122	3.92e-08	NA	1	1	5.94e-16	1	1	7.03e-14	2.53e-15	NA	4.97e-14	1
Clinical + Image > Clinical	0.77	1	1	1	1	1.89e-10	0.0141	1	1	1	6.84e-05	1	1.34e-10	0.00682	1	0.02	1	1
Clinical + Image > Clinical + Gene Expression	1	1	1	0.00253	0.447551	0.186	1	1	1	1	1	1	0.00287	0.583	1	1	1.67e-05	0.0006
All > Clinical + Gene Expression	1	1	1	0.00525	1	1.03e-06	1	1	1	1	0.00698	1	1	1	1	1	1	1
Note: Wilcoxon signed rank test - one-sided test - Holm-Bonferroni Correction - based on concordance indicies for the 20 * 5-fold cross-validation results
