## Supplementary Tables 1-4 for "Pan-cancer computational histopathology reveals mutations, tumor composition and prognosis": Supplementary_Table_4.xlsx

### Sheet: TissueClassif
tissuetype	basis_new.pred.count	basis_old.pred.count	meta_new.pred.count	meta_old.pred.count
AdrenalCa_normal	2	NA	109	1
BladderCa_tumor	1042	207	1166	3
BreastCa_normal	27750	1377	26619	3874
BreastCa_tumor	43475	9064	68548	12806
CervicalSC_tumor	1575	35	1990	33
ColonAd_normal	85	504	498	2893
ColonAd_tumor	6816	3998	1095	15958
EsophagealCa_normal	13	4	170	69
EsophagealCa_tumor	36	9	16	1
Glioblastoma_tumor	1346	4469	583	1593
Head&NeckSC_normal	19	NA	50	71
Head&NeckSC_tumor	1086	3039	2300	2175
KidneyChromo_normal	1129	12710	311	23
KidneyChromo_tumor	4899	15979	221	68
KidneyClearCell_normal	5799	7049	2962	5562
KidneyClearCell_tumor	8665	14235	1971	3503
KidneyPapillary_normal	254	214	293	702
KidneyPapillary_tumor	1945	8820	2497	2970
LGGlioma_tumor	257	306	295	2523
LiverHepato_normal	2	NA	176	172
LiverHepato_tumor	1098	142	1026	207
LungAd_normal	1229	4088	2454	562
LungAd_tumor	2018	12309	1828	7774
LungSC_normal	2607	2365	842	6821
LungSC_tumor	3254	2678	1869	2251
Mesothelioma_tumor	592	14	3415	2
Ovarian_normal	2851	443	917	1163
Ovarian_tumor	13339	32961	2326	30529
Adrenal_tumor	135	14	668	207
ProstateAd_normal	100	183	466	1701
ProstateAd_tumor	1058	127	375	4876
RectumAd_tumor	373	188	433	994
Sarcoma_tumor	2340	1496	7805	426
SkinMelano_tumor	14098	113	17723	15
StomachAd_normal	566	6558	696	3255
StomachAd_tumor	5015	14719	1469	52390
Testis_tumor	79	40	483	145
ThyroidCa_normal	267	1	296	159
ThyroidCa_tumor	1950	1086	4534	1197
Thymoma_tumor	327	77	1031	180
Uterine_tumor	2807	778	7743	1218
UvealMelano_tumor	214	113	870	67

### Sheet: ValidationAUC
alteration	auc_low_META	auc_META	auc_high_META	pv_META	fdr_META	nTotal_META	nalt_META	auc_low_BASIS	auc_BASIS	auc_high_BASIS	pv_BASIS	fdr_BASIS	nTotal_BASIS	nalt_BASIS	auc_low_TCGA	auc_TCGA	auc_high_TCGA	fdr_TCGA	nTotal_TCGA	nalt_TCGA	auc_low_META_new	auc_META_new	auc_high_META_new	pv_META_new	fdr_META_new	auc_low_BASIS_new	auc_BASIS_new	auc_high_BASIS_new	pv_BASIS_new	fdr_BASIS_new
WGD	57.9311	63.0858	68.2405	2.09195e-06	1.906e-05	461	186	52.7275	62.3017	71.8759	0.0124243	0.0599291	461	55	64.8677	70.1625	75.4574	2.73593e-09	370	195	69.9812	74.4905	78.9997	6.71705e-19	5.50798e-17	53.8537	63.3656	72.8774	0.00660339	0.0517064
MAP3K1	53.2528	62.2479	71.2429	0.00983504	0.0230421	461	41	24.1807	38.3453	52.51	0.220497	0.452018	461	10	80.5643	86.9304	93.2965	5.35903e-06	331	25	52.5457	62.3534	72.161	0.00921913	0.0222344	53.6187	67.554	81.4892	0.0647042	0.189491
CDH1	52.8639	62.9073	72.9506	0.0113194	0.0232234	461	35	63.2344	79.1173	95.0001	0.00135022	0.0221436	461	11	77.5588	85.4584	93.358	8.5754e-06	331	25	58.4112	68.6932	78.9751	0.000244159	0.00100105	40.1405	55.6653	71.1902	0.534803	0.685217
TP53	57.1016	62.8331	68.5647	1.16081e-05	7.9322e-05	461	148	56.4157	65.9791	75.5426	0.00335578	0.0343967	461	38	78.0637	82.6671	87.2705	1.06733e-22	331	147	64.7131	69.7765	74.8399	1.40431e-11	3.83845e-10	55.1619	65.2679	75.3739	0.00507137	0.0517064
PIK3CA	47.3588	52.9055	58.4522	0.30194	0.353717	461	181	36.8591	47.8771	58.8951	0.691056	0.787036	461	41	62.8138	68.8462	74.8786	4.70955e-06	331	118	48.2804	53.875	59.4697	0.168545	0.2003	34.8499	45.3478	55.8456	0.382401	0.540637
del_33	54.3576	61.1592	67.9608	0.00155244	0.00578637	461	82	44.9732	57.4936	70.014	0.185812	0.411801	461	34	66.935	77.9945	89.054	0.00644868	469	23	49.7607	56.7893	63.8179	0.0542011	0.0753303	54.9556	65.4731	75.9907	0.0062505	0.0517064
del_53	48.449	55.7149	62.9808	0.153739	0.203333	461	60	27.9038	43.3721	58.8404	0.342406	0.610375	461	20	67.4867	77.9913	88.496	0.0543523	469	15	43.1878	51.231	59.2741	0.758968	0.777942	32.3234	47.7907	63.258	0.753052	0.827583
del_38	49.3843	56.6677	63.9512	0.0710139	0.108063	461	73	48.8144	62.9921	77.1699	0.0524133	0.163098	461	22	70.0735	76.5405	83.0075	0.000983788	469	38	50.4862	57.865	65.2438	0.0331999	0.0519203	43.9587	58.0172	72.0757	0.23172	0.431842
del_3	51.9519	58.9693	65.9868	0.0109727	0.0232234	461	82	41.8134	54.441	67.0685	0.438417	0.657614	461	33	66.2532	75.1753	84.0973	0.0356821	469	24	51.4489	58.5169	65.585	0.0157244	0.0293046	50.4926	61.3898	72.2869	0.046493	0.172406
del_11	52.8668	58.2307	63.5945	0.00289271	0.00975162	461	184	48.95	58.3456	67.7412	0.0820184	0.212218	461	64	67.4839	75.0082	82.5325	0.00505477	469	34	50.1068	55.5294	60.952	0.0453792	0.0664481	44.7534	54.3934	64.0334	0.360399	0.540637
del_21	52.2744	59.0407	65.8071	0.0143618	0.0278228	461	73	48.947	59.4595	69.9719	0.0854048	0.212218	461	37	65.04	72.4216	79.8033	0.0338508	469	23	49.1035	56.1716	63.2396	0.0947203	0.123287	42.1	52.8716	63.6433	0.602604	0.716138
del_13	49.1678	56.7561	64.3443	0.0940476	0.134269	461	59	38.2544	51.2767	64.2991	0.84792	0.924535	461	23	64.1951	71.6551	79.115	0.0055805	469	39	54.9568	62.9736	70.9904	0.0013005	0.00444336	29.5062	43.0987	56.6912	0.294553	0.473594
del_34	37.7705	45.5053	53.2401	0.242979	0.297378	461	66	43.4689	56.0038	68.5387	0.338164	0.610375	461	26	63.42	71.6343	79.8487	0.0601132	469	29	45.7716	53.2334	60.6951	0.401032	0.432693	42.8216	54.409	65.9964	0.48223	0.63937
del_17	56.5401	62.4789	68.4177	6.95825e-05	0.000356611	461	113	43.2884	53.8788	64.4692	0.441384	0.657614	461	50	62.9414	69.9528	76.9642	0.00250056	469	60	52.8873	58.7756	64.6639	0.00515577	0.0145784	42.0879	52.1616	62.2354	0.668545	0.772122
del_9	49.2929	56.1994	63.106	0.0733565	0.109193	461	86	35.5683	45.7437	55.9192	0.417561	0.656692	461	43	61.823	69.1138	76.4045	0.00943566	469	50	53.4473	59.9975	66.5477	0.00387844	0.0113583	39.1019	50.0658	61.0298	0.991643	0.991643
del_42	52.8098	59.7573	66.7049	0.00482479	0.0130972	461	86	41.9079	53.1711	64.4343	0.568782	0.740319	461	36	61.7145	68.954	76.1934	0.0269588	469	32	43.2652	49.7915	56.3177	0.95232	0.964077	42.1601	53.5644	64.9687	0.521653	0.678977
del_4	49.7477	55.3231	60.8986	0.0644964	0.1037	461	151	38.959	48.9387	58.9184	0.831997	0.921942	461	53	60.2455	68.6217	76.9979	0.0358103	469	36	48.7038	54.2041	59.7044	0.144289	0.179268	45.8001	55.4835	65.1669	0.269452	0.469279
del_28	45.9108	54.9275	63.9442	0.303409	0.353717	461	40	40.855	55.5814	70.3078	0.424247	0.656692	461	20	57.4026	66.3314	75.2601	0.0155797	469	30	50.9083	61.0628	71.2173	0.0208147	0.0371045	40.5207	56.1628	71.8049	0.377452	0.540637
del_2	53.9783	60.2343	66.4902	0.00118438	0.00485597	461	111	43.8846	54.4444	65.0042	0.390944	0.654456	461	45	59.4606	66.2383	73.0161	0.0157916	469	69	49.6234	55.7718	61.9202	0.0674673	0.0906938	51.4738	61.5385	71.6031	0.0257104	0.117125
del_43	53.2041	60.2225	67.2409	0.00468331	0.0130972	461	77	42.0827	54.0066	65.9306	0.463056	0.657614	461	38	57.6106	64.96	72.3093	0.0644822	469	52	48.117	54.7969	61.4768	0.184572	0.211705	37.9953	48.7909	59.5864	0.825926	0.879558
del_40	51.8823	57.1969	62.5114	0.00844095	0.0203576	461	200	43.6751	53.0018	62.3285	0.529036	0.723016	461	79	59.1972	64.1344	69.0716	0.000983788	469	192	54.4029	59.626	64.8491	0.000426628	0.00159016	41.8034	51.1754	60.5474	0.806205	0.869852
del_39	52.7391	58.3945	64.0499	0.00495139	0.0130972	461	132	36.5555	47.8546	59.1536	0.687924	0.787036	461	41	56.7486	64.1163	71.484	0.0543523	469	26	45.6859	51.4893	57.2927	0.618321	0.641802	35.9743	46.9286	57.883	0.564653	0.702768
del_10	48.0547	53.4871	58.9195	0.212985	0.268689	461	283	31.1271	40.8367	50.5464	0.0699532	0.197799	461	100	57.1749	63.7645	70.3541	0.0338508	469	79	51.2383	56.7747	62.3112	0.0155235	0.0293046	35.8262	45.3878	54.9493	0.362212	0.540637
del_6	55.7526	61.0267	66.3008	5.49384e-05	0.00030033	461	199	39.7739	49.1351	58.4964	0.856886	0.924535	461	75	56.573	61.6596	66.7462	0.0142675	469	179	56.7267	61.8879	67.049	1.37008e-05	7.48979e-05	40.0744	49.4234	58.7724	0.904805	0.915975
amp_6	42.5977	58.1656	73.7335	0.298454	0.353717	461	14	28.7104	56.1111	83.5118	0.646572	0.768389	461	5	84.1079	88.5793	93.0508	0.0167107	469	10	50.1938	66.7045	83.2153	0.033326	0.0519203	31.8055	57.6389	83.4723	0.565643	0.702768
amp_65	51.5494	57.3272	63.1049	0.0188208	0.0342957	461	115	40.7303	52.7691	64.8078	0.629597	0.75922	461	33	59.5411	67.3406	75.1401	0.0167107	469	49	52.2381	58.0608	63.8835	0.00975779	0.0227789	45.3197	56.8966	68.4734	0.228361	0.431842
amp_3	58.5257	64.1814	69.837	6.17158e-06	4.60063e-05	461	113	55.2546	65.8921	76.5296	0.00599459	0.0427588	461	32	59.0146	66.5175	74.0204	0.0447822	469	44	61.1673	66.8232	72.4791	8.20205e-08	8.40711e-07	49.9099	61.4049	72.8999	0.0486671	0.172406
amp_60	51.8378	58.4555	65.0733	0.01459	0.0278228	461	86	47.6583	61.2723	74.8863	0.0988872	0.238493	461	21	56.3557	64.4236	72.4915	0.0859932	469	31	50.3682	56.724	63.0797	0.0521197	0.0736865	30.7723	44.2708	57.7694	0.402361	0.559214
chr10p_gain	59.6973	65.0021	70.3069	1.07924e-07	1.76995e-06	461	164	50.3644	59.9198	69.4752	0.0537028	0.163098	461	46	70.1358	75.3227	80.5096	2.53494e-08	426	80	64.5304	69.4996	74.4688	4.99566e-12	2.04822e-10	55.9735	66.2305	76.4875	0.00158938	0.0303272
chr8q_gain	59.9266	64.9627	69.9987	3.56287e-08	9.73852e-07	461	236	40.4998	49.8739	59.2479	0.980312	0.998134	461	75	69.0712	74.0227	78.9742	3.08883e-12	382	192	63.1342	68.059	72.9838	2.89512e-11	5.93501e-10	49.4854	58.6667	67.848	0.0681095	0.192585
chr8_gain	53.2374	59.7232	66.2089	0.00297305	0.00975162	461	100	34.8782	46.9599	59.0415	0.618429	0.75922	461	28	63.9013	72.1736	80.446	0.000665772	205	57	51.672	58.0085	64.345	0.0144218	0.0288436	44.7134	56.4935	68.2736	0.286146	0.469279
chr2p_gain	64.9556	70.0992	75.2429	1.68253e-12	1.37968e-10	461	158	52.7777	62.867	72.9563	0.016354	0.0705804	461	40	63.5108	71.1786	78.8464	0.00056558	420	40	60.4794	65.7244	70.9694	3.34963e-08	3.92385e-07	59.8823	69.7936	79.7048	0.000220282	0.00949664
chr18p_gain	59.8774	65.4423	71.0073	3.92405e-07	5.36287e-06	461	124	36.9176	47.9006	58.8836	0.703901	0.790684	461	37	64.2172	71.1636	78.11	0.000894908	447	54	55.809	61.4198	67.0307	0.000176013	0.000759636	41.8629	53.861	65.8591	0.483426	0.63937
chr1_gain	48.9067	55.2126	61.5184	0.107586	0.144624	461	103	53.9114	65.5956	77.2798	0.00639321	0.0427588	461	33	61.1114	70.8122	80.513	0.0862371	149	34	52.6947	58.9384	65.1821	0.00578681	0.0158173	53.324	63.8976	74.4712	0.0151091	0.0796523
chr10_gain	57.7384	63.4642	69.19	1.2691e-05	8.00511e-05	461	119	48.6268	59.0771	69.5274	0.141278	0.321799	461	27	59.3689	67.9358	76.5028	0.0871701	333	27	50.4253	56.5559	62.6864	0.0335582	0.0519203	44.5561	56.5877	68.6194	0.285998	0.469279
chr3q_gain	62.2609	67.3267	72.3924	7.27947e-10	2.98458e-08	461	167	46.2113	56.5428	66.8744	0.203455	0.427778	461	46	60.6017	67.5536	74.5055	0.0179178	392	55	58.4405	63.7213	69.0022	1.07132e-06	7.32068e-06	56.204	65.7239	75.2438	0.00221907	0.0303272
chr20q_gain	54.0799	59.3079	64.5359	0.000671708	0.00289895	461	197	58.4197	67.3195	76.2193	0.000410473	0.0168294	461	56	61.1672	66.4044	71.6417	0.000110184	420	172	61.3749	66.3474	71.3198	2.3267e-09	3.17983e-08	49.81	59.1974	68.5847	0.0607392	0.184467
chr20_gain	54.8488	60.1706	65.4925	0.000248082	0.00119663	461	179	48.9891	58.7143	68.4395	0.0848306	0.212218	461	49	58.9581	64.871	70.784	0.00330858	348	117	59.0242	64.1625	69.3009	3.3511e-07	3.05322e-06	45.868	55.4898	65.1116	0.277964	0.469279
chr9p_gain	52.8877	59.2608	65.6339	0.0043814	0.0128313	461	102	38.0368	49.6993	61.3618	0.960837	0.997324	461	31	56.9716	64.6119	72.2523	0.0871701	427	53	52.3504	58.6453	64.9401	0.00781639	0.0206756	44.4552	54.784	65.1129	0.41447	0.566442
chr12p_gain	58.6367	64.063	69.4893	1.22662e-06	1.25728e-05	461	147	45.6016	55.3609	65.1202	0.29757	0.59514	461	46	57.9996	64.1161	70.2326	0.00282587	418	77	55.5119	61.0162	66.5205	0.000144608	0.00065877	56.2795	65.7873	75.295	0.00212945	0.0303272
chr6p_gain	60.0328	65.4061	70.7795	6.88703e-08	1.41184e-06	461	156	52.5117	62.7726	73.0334	0.0155332	0.0705804	461	42	56.8458	63.6842	70.5225	0.0523419	377	71	58.9104	64.137	69.3636	7.43274e-07	5.54077e-06	55.176	65.5986	76.0211	0.00312124	0.0365631
chr3_gain	53.9246	59.8367	65.7487	0.00151577	0.00578637	461	117	55.3977	66.4943	77.5908	0.00596458	0.0427588	461	29	55.9873	63.0496	70.1119	0.0364793	323	22	53.7607	59.6642	65.5677	0.00183302	0.0060123	49.366	61.2644	73.1628	0.0605046	0.184467
chr20p_gain	54.3977	59.688	64.9783	0.000454165	0.00206897	461	184	50.018	59.4898	68.9616	0.0605368	0.177286	461	49	57.1894	63.0153	68.8412	0.0104843	425	119	57.2884	62.4678	67.6472	6.40269e-06	3.75015e-05	52.2977	61.7347	71.1717	0.020269	0.0977682
chr21q_gain	59.1062	64.5798	70.0534	6.56688e-07	7.69263e-06	461	141	56.3679	66.2615	76.155	0.00240631	0.0301893	461	40	55.003	62.9596	70.9161	0.086211	409	57	62.4364	67.6387	72.8411	1.77284e-09	2.90746e-08	49.8963	60.8028	71.7092	0.0438627	0.172406
chr16p_gain	49.1537	54.4785	59.8034	0.100266	0.137031	461	248	45.295	54.6112	63.9275	0.33305	0.610375	461	70	56.6192	61.8462	67.0732	0.0064701	443	208	46.6599	52.0063	57.3528	0.461669	0.491648	41.3922	50.7595	60.1268	0.874579	0.896444
chr12q_gain	52.0103	57.5481	63.0858	0.0113285	0.0232234	461	133	43.8381	54.4571	65.0761	0.414175	0.656692	461	38	47.1661	54.8349	62.5038	0.0574013	385	42	50.4822	56.2013	61.9203	0.0374829	0.0569184	46.6988	56.899	67.0992	0.205822	0.411644
chr5q_loss	49.7789	56.8205	63.8622	0.074571	0.109193	461	67	42.8565	55.2243	67.5921	0.391077	0.654456	461	28	75.4637	79.8457	84.2277	1.02357e-16	423	113	56.5224	63.4849	70.4474	0.000422131	0.00159016	42.844	55.49	68.1359	0.367376	0.540637
chr16p_loss	53.8878	68.3523	82.8169	0.0156257	0.0291207	461	15	28.7558	50.1006	71.4455	0.996421	0.998134	461	7	68.9882	77.856	86.7237	0.000135513	443	32	46.0968	60.0456	73.9943	0.185887	0.211705	28.4506	46.4789	64.5072	0.756936	0.827583
chr5_loss	39.0511	55.0148	70.9785	0.53818	0.565779	461	13	18.9143	44.8582	70.802	0.628217	0.75922	461	8	69.3045	76.9715	84.6386	1.13499e-05	344	46	52.55	67.9574	83.3649	0.0273116	0.0466573	15.2804	36.5248	57.7693	0.202005	0.411644
chr7p_loss	55.7148	70.158	84.6012	0.00374144	0.0113629	461	18	36.8853	54.6113	72.3374	0.613883	0.75922	461	11	67.2329	74.6349	82.037	0.00010391	415	45	50.3976	64.9975	79.5973	0.0310261	0.0515927	26.2762	46.9697	67.6632	0.741166	0.827583
chr14q_loss	59.6828	67.3796	75.0764	3.36012e-05	0.000196807	461	54	53.5265	65.2302	76.934	0.0122463	0.0599291	461	28	68.6032	73.8457	79.0881	3.1082e-12	396	124	56.2121	63.7917	71.3713	0.000997573	0.00355656	53.6793	65.2302	76.7812	0.0122463	0.0796523
chr12q_loss	49.7958	60.1777	70.5596	0.0711634	0.108063	461	28	51.338	66.0729	80.8078	0.0240379	0.0902275	461	19	68.3185	73.6789	79.0393	5.26376e-07	385	60	61.7529	71.5962	81.4396	0.000128309	0.000618903	49.0682	64.1296	79.1909	0.0473284	0.172406
chr19p_loss	51.1327	61.339	71.5453	0.0222144	0.0395995	461	37	47.8375	62.8571	77.8768	0.198142	0.42757	461	9	66.5228	72.8408	79.1589	6.11621e-06	385	64	48.5979	58.4613	68.3248	0.0879733	0.116352	31.1352	51.8254	72.5156	0.857714	0.890286
chr19q_loss	40.1086	51.8713	63.634	0.762839	0.762839	461	23	60.6156	78.5461	96.4766	0.00677883	0.0427588	461	8	65.0903	72.0725	79.0548	0.000873899	386	47	53.7946	65.4998	77.2051	0.012232	0.0263954	47.4793	65.5142	83.5491	0.141682	0.313999
chr19_loss	42.4294	55.6322	68.835	0.406173	0.450084	461	19	29.9313	59.4828	89.0343	0.522127	0.723016	461	4	63.642	71.7588	79.8756	0.0051347	351	40	48.9517	61.0405	73.1294	0.103283	0.132332	36.4268	55.1724	73.9181	0.728997	0.827583
chr15q_loss	47.9467	55.5803	63.214	0.166683	0.216952	461	59	40.0727	57.3529	74.6332	0.326002	0.610375	461	17	66.3901	71.6247	76.8593	3.46209e-08	388	130	52.47	59.8327	67.1953	0.0148028	0.0289007	44.1203	56.5508	68.9813	0.381724	0.540637
chr3p_loss	45.112	52.7085	60.3049	0.473741	0.511142	461	69	43.4276	55.2174	67.0072	0.357315	0.6234	461	34	65.4435	71.3626	77.2817	1.73695e-06	371	85	52.9472	58.8782	64.8092	0.0187991	0.0342561	50.9434	61.3811	71.8188	0.0443664	0.172406
chr4_loss	41.792	53.1022	64.4124	0.547601	0.568396	461	34	51.0025	64.5833	78.1641	0.0326951	0.10724	461	21	65.434	71.1457	76.8574	7.39001e-07	360	106	47.119	56.9188	66.7185	0.179591	0.210378	47.9807	61.3095	74.6383	0.0977769	0.242961
chr9_loss	51.7627	59.7679	67.7731	0.0282794	0.0473246	461	47	41.8005	54.9034	68.0062	0.465142	0.657614	461	22	64.4724	70.8099	77.1473	3.11148e-05	339	74	53.5195	61.6708	69.8221	0.00877251	0.0222344	45.2394	58.733	72.2266	0.192589	0.40493
chr17_loss	52.9048	59.4697	66.0346	0.00578884	0.0143844	461	88	57.5797	67.3077	77.0356	0.000817294	0.0221436	461	45	62.5527	70.2868	78.0209	0.000408984	224	67	52.1981	58.8394	65.4807	0.0100005	0.0227789	60.2391	69.0385	77.8378	0.000231625	0.00949664
chr9q_loss	52.6112	60.023	67.4349	0.0111781	0.0232234	461	62	43.2997	56.3477	69.3957	0.311148	0.607479	461	26	64.0954	69.6219	75.1485	9.13382e-07	413	98	57.8741	65.302	72.73	0.000107243	0.000549621	44.8506	57.2545	69.6584	0.24692	0.440162
chr4p_loss	44.7416	53.3342	61.9269	0.415646	0.454439	461	57	54.8909	65.6863	76.4816	0.00808338	0.0441891	461	30	64.1442	69.2663	74.3884	8.03169e-08	443	163	51.5223	59.0702	66.6181	0.0267405	0.0466537	49.4381	61.4846	73.5311	0.0525628	0.172406
chr16_loss	54.5226	69.4318	84.341	0.0132956	0.0265911	461	14	26.207	48.1891	70.1713	0.875248	0.932082	461	7	59.838	69.0953	78.3525	0.0236106	171	36	43.6185	58.4903	73.362	0.279636	0.309867	28.9991	45.0704	61.1417	0.663487	0.772122
chr17q_loss	52.9035	59.5198	66.1361	0.00533609	0.0136737	461	89	58.9552	68.2906	77.626	0.000404612	0.0168294	461	45	61.2739	69.0527	76.8316	0.00136306	325	61	53.8364	60.3325	66.8285	0.0024955	0.00757894	59.3441	68.3547	77.3653	0.000386021	0.0105512
chr12_loss	44.6631	63.9894	83.3158	0.0982368	0.136532	461	12	27.9189	56.9416	85.9644	0.538866	0.724377	461	7	59.7582	68.9629	78.1676	0.059425	325	33	48.3406	66.5535	84.7664	0.0503795	0.0724758	44.6546	66.5996	88.5446	0.140007	0.313999
chr5p_loss	46.0321	59.4966	72.9611	0.184066	0.235835	461	17	17.1189	43.7943	70.4698	0.558349	0.738462	461	8	61.7728	68.7865	75.8002	0.0117617	435	33	45.4062	57.4775	69.5487	0.295693	0.323291	17.2003	37.234	57.2678	0.22686	0.431842
chr10q_loss	56.6216	64.3736	72.1257	0.00172075	0.00613484	461	44	40.2709	56.9951	73.7193	0.424447	0.656692	461	12	62.1403	67.8336	73.527	0.000354207	392	94	52.9018	61.7239	70.5461	0.010568	0.023421	45.0181	58.9416	72.8651	0.306802	0.483804
chr17p_loss	57.1736	62.3146	67.4556	5.99308e-06	4.60063e-05	461	210	51.4398	60.6973	69.9548	0.0252544	0.0902275	461	66	62.3216	67.5153	72.709	2.91462e-06	429	262	57.3239	62.4707	67.6175	4.56104e-06	2.87696e-05	53.8908	62.9062	71.9215	0.00693623	0.0517064
chr11p_loss	48.5122	57.819	67.1258	0.0949707	0.134269	461	42	48.0523	61.1607	74.2691	0.102278	0.239624	461	21	60.7249	66.6579	72.591	0.000356981	411	86	51.0155	60.0728	69.1302	0.031459	0.0515927	48.4774	61.6815	74.8857	0.0872136	0.223485
chr4q_loss	44.4562	54.4408	64.4254	0.364885	0.415564	461	38	49.0277	61.3226	73.6175	0.0749873	0.204965	461	25	60.5326	66.3117	72.0907	0.00014599	395	112	50.1467	59.0081	67.8695	0.0659636	0.0901503	48.2066	60.0645	71.9224	0.113553	0.266039
chr8p_loss	47.6116	53.6824	59.7532	0.233905	0.290609	461	118	43.6233	53.9908	64.3584	0.457365	0.657614	461	40	60.9057	66.1545	71.4033	6.05158e-06	416	213	53.7092	59.5944	65.4797	0.00192144	0.00605993	42.4886	52.867	63.2453	0.593826	0.716085
chr13q_loss	53.294	59.0698	64.8457	0.00336277	0.0106057	461	118	51.8697	61.645	71.4203	0.0253077	0.0902275	461	44	60.7198	66.0781	71.4364	4.2978e-05	399	171	59.785	65.5544	71.3238	4.92111e-07	4.03531e-06	49.9139	59.2857	68.6575	0.0745706	0.203826
chr18q_loss	44.6871	51.5256	58.364	0.661155	0.674354	461	85	51.4968	64.0862	76.6757	0.0223601	0.0902275	461	27	59.8613	65.5593	71.2574	0.000135513	423	115	50.0655	57.0253	63.9851	0.0433711	0.0646624	50.182	61.9611	73.7403	0.0524741	0.172406
chr21q_loss	43.0093	52.0914	61.1736	0.666131	0.674354	461	39	58.8512	74.2424	89.6337	0.00117394	0.0221436	461	17	58.1377	65.2022	72.2668	0.0397397	409	59	39.836	49.8486	59.8613	0.975559	0.975559	46.2366	60.7398	75.2429	0.151008	0.325859
chr18_loss	46.0272	53.3522	60.6771	0.375193	0.421449	461	69	57.7479	70.5729	83.398	0.00257713	0.0301893	461	21	57.3595	63.551	69.7425	0.0128748	393	99	51.8091	59.2547	66.7002	0.0143202	0.0288436	55.7111	66.5923	77.4734	0.0150821	0.0796523
chr16q_loss	46.3228	51.7325	57.1421	0.528851	0.563192	461	190	30.4732	39.5458	48.6184	0.0277683	0.0948749	461	73	55.6638	61.138	66.6123	0.0128748	408	262	48.5798	53.9613	59.3428	0.149743	0.183268	29.1812	38.1759	47.1706	0.0128052	0.0796523
chr18p_loss	51.0021	58.4077	65.8133	0.0260851	0.0454328	461	69	56.266	68.4955	80.725	0.00489971	0.0427588	461	23	55.2777	60.9204	66.5631	0.0384107	447	120	47.563	55.2117	62.8605	0.167893	0.2003	54.9162	65.9075	76.8988	0.0155419	0.0796523
chr9p_loss	49.377	56.7499	64.1228	0.07074	0.108063	461	71	41.2823	52.577	63.8717	0.66491	0.778895	461	30	54.5339	60.4789	66.4239	0.0683546	427	118	52.163	59.2689	66.3748	0.0130741	0.0274892	49.266	60.2521	71.2382	0.0835932	0.221117
chr22q_loss	51.9376	57.8562	63.7749	0.0104488	0.0232234	461	121	42.1929	52.7228	63.2526	0.593215	0.75922	461	48	54.1327	59.6902	65.2477	0.0722005	408	199	52.0791	58.0026	63.9262	0.0090981	0.0222344	46.0274	55.9612	65.895	0.241217	0.43955
chr20p_loss	52.3575	66.8337	81.3099	0.0265948	0.0454328	461	15	64.3977	75.3237	86.2497	0.00766157	0.0441891	461	10	51.1829	58.8744	66.5659	0.0324616	425	53	44.6776	59.0888	73.5001	0.231399	0.259928	48.2698	65.1079	81.9461	0.11198	0.266039
chr2_loss	24.2937	41.671	59.0484	0.306267	0.353717	461	13	38.6509	51.2698	63.8888	0.901706	0.947947	461	9	52.2749	58.6739	65.0729	0.0377204	374	63	24.0568	37.1708	50.2848	0.114921	0.144978	38.8418	55.5556	72.2693	0.579723	0.709512
chr6q_loss	50.4024	56.3941	62.3858	0.0440889	0.0723058	461	109	37.9131	50.0273	62.1416	0.998134	0.998134	461	31	49.2323	55.0651	60.8979	0.0636059	384	132	45.5697	51.8628	58.1559	0.557728	0.58633	39.3791	51.1482	62.9172	0.846117	0.889507
